# The methylome and comparative transcriptome after high intensity sprint exercise in human skeletal muscle

**DOI:** 10.1101/2020.09.11.292805

**Authors:** Mohd Firdaus Maasar, Daniel C. Turner, Piotr P. Gorski, Robert A. Seaborne, Juliette A. Strauss, Sam O. Shepherd, Matt Cocks, Nicolas J. Pillon, Juleen R. Zierath, Andrew T. Hulton, Barry Drust, Adam P. Sharples

## Abstract

The methylome and transcriptome signature following exercise that is physiologically and metabolic relevant to sporting contexts such as team sports or health prescription scenarios (e.g. high intensity interval training/HIIT) has not been investigated. To explore this, we undertook two different sport/exercise relevant high-intensity sprint running protocols in humans using a repeated measures design of: 1) Change of direction (COD) versus; 2) straight line (ST) sprint exercise. We took skeletal muscle biopsies from the vastus lateralis 30 minutes and 24 hours post exercise followed by 850K methylation arrays and comparative analysis with recent sprint and acute aerobic exercise meta-analysis transcriptomes. Despite matched intensity (speed x distance and number of accelerations/decelerations) between COD and ST exercise, COD exercise elicited greater movement (GPS Playerload™), physiological (HR), metabolic (lactate) as well as central and peripheral (differential RPE) loading compared with ST exercise. The exercise response alone across both conditions evoked extensive alterations in the methylome immediately post and 24 hrs after exercise, particularly in MAPK, AMPK and axon guidance pathways. COD evoked a considerably greater hypomethylated signature across the genome compared with ST sprint exercise, particularly enriched in: Protein binding, MAPK, AMPK, insulin, and axon guidance pathways. A finding that was more prominent immediately post exercise. Comparative methylome analysis with sprint running transcriptomes identified considerable overlap, with 49% of the genes altered at the expression level also differentially methylated after COD exercise. After differential methylated region analysis, we discovered that VEGFA and its downstream nuclear transcription factor, NR4A1 had enriched hypomethylation within their promoter regions. VEGFA and NR4A1 were also significantly upregulated in the sprint transcriptome and meta-analysis of exercise transcriptomes. We confirmed increased mRNA expression of VEGFA, and considerably larger increases in the expression of canonical metabolic genes, PGC1-α and NR4A3, 3 hrs post COD vs. ST exercise. Overall, we demonstrate that increased physiological load via change of direction sprint exercise in human skeletal muscle evokes considerable epigenetic modifications that are associated with changes in expression of genes responsible for adaptation to exercise. These data imply that introducing changes in direction into high intensity running protocols could serve as an important modulator of a favourable epigenomic and transcriptomic landscape in response to exercise in athletes and trigger greater skeletal muscle remodelling through enhanced gene expression.
