## Supplementary material for "The methylome and comparative transcriptome after high intensity sprint exercise in human skeletal muscle": Suppl. File 7

### Sheet: a
10 additional genes identfied in Pillion et al., 2020 aerobic exercise transcriptome meta analysis also differentially methylated in the present study
Filtered from TRIAL 13,218 CpG list (Suppl. File 3a)
Column #	Probeset ID	Gene Symbol	Regulatory_Feature_Group	Relation_to_UCSC_CpG_Island	UCSC_CpG_Islands_Name	UCSC_RefGene_Accession	UCSC_RefGene_Group	UCSC_RefGene_Name	p-value(Trial)	p-value(Change of Direction (COD) vs. Straight (ST))	T(Change of Direction (COD) vs. Straight (ST))	Difference(Change of Direction (COD) vs. Straight (ST))	Difference(Change of Direction (COD) vs. Straight (ST)) (Description)	Beta Difference(Change of Direction (COD) vs. Straight (ST))	Beta Difference(Change of Direction (COD) vs. Straight (ST)) (Description)	F(Trial)	SS(Trial)	SS(Error)	F(Error)
406333	cg09207849	ADAMTS9				NM_182920	Body	ADAMTS9	0.00568138	0.00568138	3.30603	0.236571	Change of Direction (COD) up vs Straight (ST)	0.0124545	Change of Direction (COD) up vs Straight (ST)	10.9299	0.201477	0.239637	1
300170	cg25047531	DLGAP4	Unclassified_Cell_type_specific			NM_001042486;NM_014902;NM_183006	Body;Body;Body	DLGAP4;DLGAP4;DLGAP4	0.000170659	0.000170659	5.20145	0.428364	Change of Direction (COD) up vs Straight (ST)	0.0280143	Change of Direction (COD) up vs Straight (ST)	27.0551	0.660584	0.317411	1
139229	cg23228694	DLGAP4	Promoter_Associated	Island	chr20:35089448-35089998	NM_183006;NM_001042486;NM_014902	TSS1500;TSS1500;Body	DLGAP4;DLGAP4;DLGAP4	0.00521551	0.00521551	-3.35052	-0.225337	Change of Direction (COD) down vs Straight (ST)	-0.00629911	Change of Direction (COD) down vs Straight (ST)	11.226	0.182797	0.211684	1
66943	cg06151988	DLGAP4	Promoter_Associated	Island	chr20:35089448-35089998	NM_001042486;NM_183006;NM_014902	TSS1500;TSS1500;Body	DLGAP4;DLGAP4;DLGAP4	0.00981142	0.00981142	-3.02217	-0.186266	Change of Direction (COD) down vs Straight (ST)	-0.00294602	Change of Direction (COD) down vs Straight (ST)	9.13353	0.124901	0.177776	1
126185	cg20722436	GNAL	Promoter_Associated	Island	chr18:11851209-11852122	NM_001142339;NM_182978;NM_002071;NM_020412	Body;Body;Body;TSS200	GNAL;GNAL;GNAL;CHMP1B	0.00256616	0.00256616	-3.72082	-0.228196	Change of Direction (COD) down vs Straight (ST)	-0.0030623	Change of Direction (COD) down vs Straight (ST)	13.8445	0.187465	0.176029	1
415796	cg19488391	GNAL		N_Shore	chr18:11689061-11690108	NM_182978	TSS200	GNAL	0.00913322	0.00913322	-3.0594	-0.358062	Change of Direction (COD) down vs Straight (ST)	-0.0106766	Change of Direction (COD) down vs Straight (ST)	9.35995	0.461551	0.641047	1
382494	cg04735370	GNAL				NM_001142339;NM_001261444;NM_001261443;NM_182978;NR_040243;NR_040241;NR_040242;NM_02307	3'UTR;3'UTR;3'UTR;3'UTR;Body;Body;Body;Body;Body	GNAL;GNAL;GNAL;GNAL;MPPE1;MPPE1;MPPE1;MPPE1;MPPE1	0.00960376	0.00960376	3.03329	0.190909	Change of Direction (COD) up vs Straight (ST)	0.0129866	Change of Direction (COD) up vs Straight (ST)	9.20087	0.131206	0.185382	1
42218	cg05063819	NPHP1	Promoter_Associated	S_Shore	chr2:110962400-110962631	NM_001128179;NM_001128178;NM_000272;NM_207181	TSS200;TSS200;TSS200;TSS200	NPHP1;NPHP1;NPHP1;NPHP1	0.00149401	0.00149401	-4.00639	-0.426425	Change of Direction (COD) down vs Straight (ST)	-0.0256891	Change of Direction (COD) down vs Straight (ST)	16.0511	0.654617	0.530182	1
98317	cg11666140	NR4A1	Promoter_Associated	Island	chr12:52444553-52445421	NM_001202234;NM_001202233;NM_002135;NM_173157	Body;Body;TSS200;TSS200	NR4A1;NR4A1;NR4A1;NR4A1	0.000572681	0.000572681	-4.52301	-0.356893	Change of Direction (COD) down vs Straight (ST)	-0.00633566	Change of Direction (COD) down vs Straight (ST)	20.4576	0.458542	0.291386	1
154894	cg10902667	PRKAG2		S_Shore	chr7:151421668-151422157	NM_016203;NM_001040633	Body;Body	PRKAG2;PRKAG2	0.00045286	0.00045286	4.65202	0.231483	Change of Direction (COD) up vs Straight (ST)	0.0145377	Change of Direction (COD) up vs Straight (ST)	21.6413	0.192903	0.115878	1
31128	cg24061580	PRKAG2		Island	chr7:151572761-151575106	NM_016203;NM_016203	5'UTR;1stExon	PRKAG2;PRKAG2	0.00105569	0.00105569	-4.19174	-0.294539	Change of Direction (COD) down vs Straight (ST)	-0.032705	Change of Direction (COD) down vs Straight (ST)	17.5707	0.312312	0.23107	1
625762	cg15305836	PRKAG2		S_Shore	chr7:151421668-151422157	NM_001304527;NM_001040633;NM_016203	Body;Body;Body	PRKAG2;PRKAG2;PRKAG2	0.00125836	0.00125836	4.09778	0.226077	Change of Direction (COD) up vs Straight (ST)	0.0136036	Change of Direction (COD) up vs Straight (ST)	16.7918	0.183999	0.14245	1
641319	cg23495031	PRKAG2				NM_016203;NM_001040633	Body;Body	PRKAG2;PRKAG2	0.00179132	0.00179132	3.91019	0.201536	Change of Direction (COD) up vs Straight (ST)	0.0141659	Change of Direction (COD) up vs Straight (ST)	15.2896	0.146221	0.124325	1
242311	cg07285148	PRKAG2				NM_016203	Body	PRKAG2	0.00184395	0.00184395	3.89488	0.328032	Change of Direction (COD) up vs Straight (ST)	0.0172462	Change of Direction (COD) up vs Straight (ST)	15.1701	0.387377	0.331963	1
499722	cg11819198	PRKAG2				NM_001304527;NM_001040633;NM_016203	Body;Body;Body	PRKAG2;PRKAG2;PRKAG2	0.00295204	0.00295204	3.64738	0.228401	Change of Direction (COD) up vs Straight (ST)	0.0110042	Change of Direction (COD) up vs Straight (ST)	13.3034	0.187802	0.183518	1
493419	cg07617636	PRKAG2				NM_016203	Body	PRKAG2	0.00786567	0.00786567	3.13703	0.233926	Change of Direction (COD) up vs Straight (ST)	0.0275546	Change of Direction (COD) up vs Straight (ST)	9.84093	0.196997	0.260235	1
598986	cg14236350	SLC15A4	Promoter_Associated	Island	chr12:129307947-129308724	NM_145648	1stExon	SLC15A4	0.00431882	0.00431882	-3.44871	-0.320713	Change of Direction (COD) down vs Straight (ST)	-0.0197023	Change of Direction (COD) down vs Straight (ST)	11.8936	0.370285	0.404731	1
352234	cg16444942	SLC15A4	Promoter_Associated	S_Shore	chr12:129307947-129308724	NM_145648	TSS1500	SLC15A4	0.00745504	0.00745504	-3.16488	-0.294795	Change of Direction (COD) down vs Straight (ST)	-0.021492	Change of Direction (COD) down vs Straight (ST)	10.0164	0.312854	0.406043	1
11198	cg05504685	SLFN11	Promoter_Associated_Cell_type_specific	Island	chr17:33700487-33700760	NM_001104587;NM_001104588;NM_001104589;NM_152270;NM_001104587;NM_152270;NM_001104588;NM	5'UTR;5'UTR;5'UTR;5'UTR;1stExon;1stExon;1stExon;1stExon;5'UTR	SLFN11;SLFN11;SLFN11;SLFN11;SLFN11;SLFN11;SLFN11;SLFN11;SLFN11	0.00169843	0.00169843	-3.93837	-0.179966	Change of Direction (COD) down vs Straight (ST)	-0.0235924	Change of Direction (COD) down vs Straight (ST)	15.5107	0.116596	0.0977225	1
462948	cg18559896	SYNJ2				NM_003898	Body	SYNJ2	0.0031344	0.0031344	3.61601	0.250581	Change of Direction (COD) up vs Straight (ST)	0.0150787	Change of Direction (COD) up vs Straight (ST)	13.0756	0.226047	0.224741	1
3257	cg08731817	SYNJ2	Unclassified_Cell_type_specific			NM_003898	Body	SYNJ2	0.00413612	0.00413612	3.47123	0.345428	Change of Direction (COD) up vs Straight (ST)	0.0179205	Change of Direction (COD) up vs Straight (ST)	12.0494	0.429553	0.46344	1
327498	cg15771370	WDR81	Promoter_Associated	Island	chr17:1619204-1620062	NM_001163673;NR_028504;NM_152348;NR_028503;NR_028505;NR_028502	TSS200;TSS200;TSS200;TSS200;TSS200;TSS200	WDR81;C17orf91;WDR81;C17orf91;C17orf91;C17orf91	0.00404114	0.00404114	-3.48334	-0.326249	Change of Direction (COD) down vs Straight (ST)	-0.0149079	Change of Direction (COD) down vs Straight (ST)	12.1336	0.383178	0.410537	1

### Sheet: b
10 additional genes identfied in Pillion et al., 2020 aerobic exercise transcriptome meta analysis also differentially methylated in the present study
Filtered from Trial x Time 7844 CpG list (Suppl. File 4a)
Column #	Probeset ID	Gene Symbol	Regulatory_Feature_Group	Relation_to_UCSC_CpG_Island	UCSC_CpG_Islands_Name	UCSC_RefGene_Accession	UCSC_RefGene_Group	UCSC_RefGene_Name	p-value(Trial * Time)	p-value(Change of Direction (COD) * Post vs. Straight (ST) * Post)	Estimate(Change of Direction (COD) * Post vs. Straight (ST) * Post)	F(Change of Direction (COD) * Post vs. Straight (ST) * Post)	T(Change of Direction (COD) * Post vs. Straight (ST) * Post)	Difference(Change of Direction (COD) * Post vs. Straight (ST) * Post)	Difference(Change of Direction (COD) * Post vs. Straight (ST) * Post) (Description)	Beta Difference(Change of Direction (COD) * Post vs. Straight (ST) * Post)	Beta Difference(Change of Direction (COD) * Post vs. Straight (ST) * Post) (Description)	p-value(Change of Direction (COD) * 24 h vs. Straight (ST) * 24 h)	Estimate(Change of Direction (COD) * 24 h vs. Straight (ST) * 24 h)	F(Change of Direction (COD) * 24 h vs. Straight (ST) * 24 h)	T(Change of Direction (COD) * 24 h vs. Straight (ST) * 24 h)	Difference(Change of Direction (COD) * 24 h vs. Straight (ST) * 24 h)	Difference(Change of Direction (COD) * 24 h vs. Straight (ST) * 24 h) (Description)	Beta Difference(Change of Direction (COD) * 24 h vs. Straight (ST) * 24 h)	Beta Difference(Change of Direction (COD) * 24 h vs. Straight (ST) * 24 h) (Description)	F(Trial * Time)	SS(Trial * Time)	SS(Error)	F(Error)
332204	cg02246130	ADAMTS9				NM_182920	Body	ADAMTS9	0.00739725	0.0988924	0.335158	3.3098	1.81928	0.335158	Change of Direction (COD) * Post up vs Straight (ST) * Post	0.0521016	Change of Direction (COD) * Post up vs Straight (ST) * Post	0.0484754	0.413842	5.04629	2.24639	0.413842	Change of Direction (COD) * 24 h up vs Straight (ST) * 24 h	0.0708296	Change of Direction (COD) * 24 h up vs Straight (ST) * 24 h	6.55849	1.33552	0.509082	1
300170	cg25047531	DLGAP4	Unclassified_Cell_type_specific			NM_001042486;NM_014902;NM_183006	Body;Body;Body	DLGAP4;DLGAP4;DLGAP4	0.00094174	0.00604084	0.374807	12.0273	3.46804	0.374807	Change of Direction (COD) * Post up vs Straight (ST) * Post	0.0232862	Change of Direction (COD) * Post up vs Straight (ST) * Post	0.0002595	0.595086	30.319	5.50627	0.595086	Change of Direction (COD) * 24 h up vs Straight (ST) * 24 h	0.0393604	Change of Direction (COD) * 24 h up vs Straight (ST) * 24 h	11.4553	0.802794	0.175201	1
50257	cg27449777	GNAL	Promoter_Associated	Island	chr18:11851209-11852122	NM_001142339;NM_182978;NM_002071;NM_020412	Body;Body;Body;TSS200	GNAL;GNAL;GNAL;CHMP1B	0.00840166	0.806222	-0.0171692	0.0634524	-0.251898	-0.0171692	Change of Direction (COD) * Post down vs Straight (ST) * Post	-0.0006241	Change of Direction (COD) * Post down vs Straight (ST) * Post	0.0166691	-0.195616	8.23682	-2.86999	-0.195616	Change of Direction (COD) * 24 h down vs Straight (ST) * 24 h	-0.0069228	Change of Direction (COD) * 24 h down vs Straight (ST) * 24 h	6.31619	0.176058	0.0696853	1
110058	cg06027081	NPHP1	Promoter_Associated	S_Shore	chr2:110962400-110962631	NM_001128179;NM_001128178;NM_000272;NM_207181	TSS200;TSS200;TSS200;TSS200	NPHP1;NPHP1;NPHP1;NPHP1	0.00990502	0.966763	-0.0049173	0.00182529	-0.0427234	-0.0049173	Change of Direction (COD) * Post down vs Straight (ST) * Post	-0.0001627	Change of Direction (COD) * Post down vs Straight (ST) * Post	0.145232	-0.18183	2.49579	-1.57981	-0.18183	Change of Direction (COD) * 24 h down vs Straight (ST) * 24 h	-0.0029584	Change of Direction (COD) * 24 h down vs Straight (ST) * 24 h	6.01169	0.477827	0.198707	1
191274	cg20661548	NR4A1		S_Shelf	chr12:52430519-52431598	NM_001202234;NM_001202233	Body;5'UTR	NR4A1;NR4A1	0.00747947	0.0522623	-0.232231	4.84888	-2.20202	-0.232231	Change of Direction (COD) * Post down vs Straight (ST) * Post	-0.0118527	Change of Direction (COD) * Post down vs Straight (ST) * Post	0.29316	0.117017	1.23111	1.10956	0.117017	Change of Direction (COD) * 24 h up vs Straight (ST) * 24 h	0.00666128	Change of Direction (COD) * 24 h up vs Straight (ST) * 24 h	6.53722	0.436258	0.166836	1
170185	cg23931853	PRKAG2				NM_016203	Body	PRKAG2	0.00043906	0.912927	0.0123423	0.0125768	0.112146	0.0123423	Change of Direction (COD) * Post up vs Straight (ST) * Post	0.00214535	Change of Direction (COD) * Post up vs Straight (ST) * Post	0.800494	0.0285623	0.0673539	0.259526	0.0285623	Change of Direction (COD) * 24 h up vs Straight (ST) * 24 h	0.00500086	Change of Direction (COD) * 24 h up vs Straight (ST) * 24 h	13.8387	1.0057	0.181683	1
58229	cg00830401	PRKAG2				NM_016203	Body	PRKAG2	0.00055608	0.706798	0.0447141	0.149841	0.387093	0.0447141	Change of Direction (COD) * Post up vs Straight (ST) * Post	0.00350571	Change of Direction (COD) * Post up vs Straight (ST) * Post	0.00012027	0.701235	36.8526	6.07064	0.701235	Change of Direction (COD) * 24 h up vs Straight (ST) * 24 h	0.0653063	Change of Direction (COD) * 24 h up vs Straight (ST) * 24 h	13.0618	1.04571	0.200148	1
641319	cg23495031	PRKAG2				NM_016203;NM_001040633	Body;Body	PRKAG2;PRKAG2	0.00613782	0.00265855	0.274355	15.7327	3.96645	0.274355	Change of Direction (COD) * Post up vs Straight (ST) * Post	0.0196488	Change of Direction (COD) * Post up vs Straight (ST) * Post	0.0585767	0.14764	4.55604	2.13449	0.14764	Change of Direction (COD) * 24 h up vs Straight (ST) * 24 h	0.00996659	Change of Direction (COD) * 24 h up vs Straight (ST) * 24 h	6.92474	0.198781	0.0717648	1
502241	cg12889538	PRKAG2	Promoter_Associated			NM_016203;NM_024429;NM_001040633	Body;TSS1500;Body	PRKAG2;PRKAG2;PRKAG2	0.00786899	0.0095658	-0.673855	10.2107	-3.19542	-0.673855	Change of Direction (COD) * Post down vs Straight (ST) * Post	-0.113505	Change of Direction (COD) * Post down vs Straight (ST) * Post	0.303127	0.228936	1.17856	1.08561	0.228936	Change of Direction (COD) * 24 h up vs Straight (ST) * 24 h	0.0352237	Change of Direction (COD) * 24 h up vs Straight (ST) * 24 h	6.44009	1.71839	0.667067	1
708554	cg10370262	PRKAG2	Unclassified			NM_016203;NM_001040633	Body;Body	PRKAG2;PRKAG2	0.0095024	0.102316	-0.470756	3.2343	-1.79842	-0.470756	Change of Direction (COD) * Post down vs Straight (ST) * Post	-0.045567	Change of Direction (COD) * Post down vs Straight (ST) * Post	0.0588106	0.558108	4.54594	2.13212	0.558108	Change of Direction (COD) * 24 h up vs Straight (ST) * 24 h	0.0728	Change of Direction (COD) * 24 h up vs Straight (ST) * 24 h	6.08754	2.50268	1.02779	1
31787	cg05149425	SLC15A4	Promoter_Associated	Island	chr12:129307947-129308724	NM_145648	TSS200	SLC15A4	0.00772172	0.536343	0.0391334	0.410045	0.640348	0.0391334	Change of Direction (COD) * Post up vs Straight (ST) * Post	0.00074205	Change of Direction (COD) * Post up vs Straight (ST) * Post	0.586343	-0.0343591	0.316098	-0.562226	-0.0343591	Change of Direction (COD) * 24 h down vs Straight (ST) * 24 h	-0.0006321	Change of Direction (COD) * 24 h down vs Straight (ST) * 24 h	6.47612	0.145121	0.0560215	1
692241	cg22282280	SLFN11				NM_001104590;NM_001104589;NM_001104588;NM_152270;NM_001104587	3'UTR;3'UTR;3'UTR;3'UTR;3'UTR	SLFN11;SLFN11;SLFN11;SLFN11;SLFN11	0.00283966	0.676799	-0.0556303	0.184308	-0.429311	-0.0556303	Change of Direction (COD) * Post down vs Straight (ST) * Post	-0.0064632	Change of Direction (COD) * Post down vs Straight (ST) * Post	0.122823	0.218387	2.84037	1.68534	0.218387	Change of Direction (COD) * 24 h up vs Straight (ST) * 24 h	0.0235614	Change of Direction (COD) * 24 h up vs Straight (ST) * 24 h	8.58764	0.865176	0.251867	1
109871	cg05941624	SYNJ2	Promoter_Associated	Island	chr6:158402072-158403444	NM_003898	TSS1500	SYNJ2	0.00597429	0.232103	0.0990853	1.61839	1.27216	0.0990853	Change of Direction (COD) * Post up vs Straight (ST) * Post	0.00171073	Change of Direction (COD) * Post up vs Straight (ST) * Post	0.413793	-0.0664132	0.727064	-0.85268	-0.0664132	Change of Direction (COD) * 24 h down vs Straight (ST) * 24 h	-0.0010787	Change of Direction (COD) * 24 h down vs Straight (ST) * 24 h	6.97885	0.254022	0.0909972	1
108651	cg20876723	WDR81	Promoter_Associated	Island	chr17:1619204-1620062	NM_001163673;NR_028504;NM_152348;NR_028503;NR_028505;NR_028502	TSS200;TSS200;TSS200;TSS200;TSS200;TSS200	WDR81;C17orf91;WDR81;C17orf91;C17orf91;C17orf91	0.0001256	0.526309	0.0238924	0.431017	0.656519	0.0238924	Change of Direction (COD) * Post up vs Straight (ST) * Post	0.00026261	Change of Direction (COD) * Post up vs Straight (ST) * Post	0.807285	0.0091157	0.0627414	0.250482	0.0091157	Change of Direction (COD) * 24 h up vs Straight (ST) * 24 h	0.00010989	Change of Direction (COD) * 24 h up vs Straight (ST) * 24 h	18.6228	0.147986	0.0198663	1
