## Supplementary material for "The methylome and comparative transcriptome after high intensity sprint exercise in human skeletal muscle": Suppl. File 8

### Sheet: a
DMR UP regulated and HYPOMETHYLATED (from sheet 7i)
Gene Symbol	chromosome	region start	region end	length(bps)	probes in region	minimum FDR	Stouffer	Max Beta Difference	Mean Beta Difference
VEGFA	6	43737748	43738840	1093	3	5.53e-05	0.416479	-0.0075631	-0.002615

### Sheet: b
Column #	Probeset ID	Gene Symbol	Regulatory_Feature_Group	Relation_to_UCSC_CpG_Island	UCSC_CpG_Islands_Name	UCSC_RefGene_Accession	UCSC_RefGene_Group	UCSC_RefGene_Name	p-value(Trial * Time)	p-value(Change of Direction (COD) * Post vs. Straight (ST) * Post)	Estimate(Change of Direction (COD) * Post vs. Straight (ST) * Post)	F(Change of Direction (COD) * Post vs. Straight (ST) * Post)	T(Change of Direction (COD) * Post vs. Straight (ST) * Post)	Difference(Change of Direction (COD) * Post vs. Straight (ST) * Post)	Difference(Change of Direction (COD) * Post vs. Straight (ST) * Post) (Description)	Beta Difference(Change of Direction (COD) * Post vs. Straight (ST) * Post)	Beta Difference(Change of Direction (COD) * Post vs. Straight (ST) * Post) (Description)	p-value(Change of Direction (COD) * 24 h vs. Straight (ST) * 24 h)	Estimate(Change of Direction (COD) * 24 h vs. Straight (ST) * 24 h)	F(Change of Direction (COD) * 24 h vs. Straight (ST) * 24 h)	T(Change of Direction (COD) * 24 h vs. Straight (ST) * 24 h)	Difference(Change of Direction (COD) * 24 h vs. Straight (ST) * 24 h)	Difference(Change of Direction (COD) * 24 h vs. Straight (ST) * 24 h) (Description)	Beta Difference(Change of Direction (COD) * 24 h vs. Straight (ST) * 24 h)	Beta Difference(Change of Direction (COD) * 24 h vs. Straight (ST) * 24 h) (Description)	F(Trial * Time)	SS(Trial * Time)	SS(Error)	F(Error)
90167	cg01116220	VEGFA	Promoter_Associated	Island	chr6:43737632-43739852	NM_001171625;NM_001171624;NM_001171623;NM_001171630;NM_001171629;NM_001171628;NM_001171	5'UTR;5'UTR;5'UTR;5'UTR;5'UTR;5'UTR;5'UTR;5'UTR;5'UTR;1stExon;1stExon;1stExon;1stExon;1	VEGFA;VEGFA;VEGFA;VEGFA;VEGFA;VEGFA;VEGFA;VEGFA;VEGFA;VEGFA;VEGFA;VEGFA;VEGFA;VEGFA;VEG	0.002406	0.411722	-0.0372117	0.733767	-0.856602	-0.0372117	Change of Direction (COD) * Post down vs Straight (ST) * Post	-0.000408607	Change of Direction (COD) * Post down vs Straight (ST) * Post	0.0485579	0.0975423	5.04179	2.24539	0.0975423	Change of Direction (COD) * 24 h up vs Straight (ST) * 24 h	0.00115258	Change of Direction (COD) * 24 h up vs Straight (ST) * 24 h	8.97932	0.101671	0.0283069	1
51068	cg04629501	VEGFA		Island	chr6:43737632-43739852	NM_001171622;NM_003376;NM_001033756;NM_001025370;NM_001025369;NM_001025368;NM_001025367	5'UTR;5'UTR;5'UTR;5'UTR;5'UTR;5'UTR;5'UTR;5'UTR;5'UTR;5'UTR;5'UTR;5'UTR;5'UTR;5'UTR;5'U	VEGFA;VEGFA;VEGFA;VEGFA;VEGFA;VEGFA;VEGFA;VEGFA;VEGFA;VEGFA;VEGFA;VEGFA;VEGFA;VEGFA;VEG	0.00326048	0.947857	0.00476313	0.00449679	0.0670581	0.00476313	Change of Direction (COD) * Post up vs Straight (ST) * Post	0.000126626	Change of Direction (COD) * Post up vs Straight (ST) * Post	0.257931	-0.08521	1.43913	-1.19964	-0.08521	Change of Direction (COD) * 24 h down vs Straight (ST) * 24 h	-0.00192494	Change of Direction (COD) * 24 h down vs Straight (ST) * 24 h	8.27067	0.250365	0.0756785	1
12704	cg21099624	VEGFA	Promoter_Associated	Island	chr6:43737632-43739852	NM_001025366;NM_001171630;NM_001171625;NM_001171622;NM_001025369;NM_001171629;NM_001171	TSS200;TSS200;TSS200;TSS200;TSS200;TSS200;TSS200;TSS200;TSS200;TSS200;TSS200;TSS200;TSS	VEGFA;VEGFA;VEGFA;VEGFA;VEGFA;VEGFA;VEGFA;VEGFA;VEGFA;VEGFA;VEGFA;VEGFA;VEGFA;VEGFA;VEG	0.00842634	0.00211814	-0.293676	16.8737	-4.10775	-0.293676	Change of Direction (COD) * Post down vs Straight (ST) * Post	-0.00756308	Change of Direction (COD) * Post down vs Straight (ST) * Post	0.070639	-0.144622	4.09207	-2.02289	-0.144622	Change of Direction (COD) * 24 h down vs Straight (ST) * 24 h	-0.00377181	Change of Direction (COD) * 24 h down vs Straight (ST) * 24 h	6.31068	0.193532	0.0766687	1
